# Quantitative Cytogenetics Reveals Molecular Stoichiometry and Longitudinal Organization of Meiotic Chromosome Axes and Loops

**DOI:** 10.1101/724997

**Authors:** Alexander Woglar, Kei Yamaya, Baptiste Roelens, Alistair Boettiger, Simone Köhler, Anne M Villeneuve

## Abstract

During meiosis, chromosomes adopt a specialized organization involving assembly of a cohesin-based axis along their lengths, with DNA loops emanating from this axis. We applied novel, quantitative and widely applicable cytogenetic strategies to elucidate the molecular bases of this organization using *C. elegans*. Analyses of WT chromosomes and *de novo* circular mini-chromosomes revealed that meiosis-specific HORMA-domain proteins assemble into cohorts in defined numbers and co-organize the axis together with two functionally-distinct cohesin complexes (REC-8 and COH-3/4) in defined stoichiometry. We further found that REC-8 cohesins, which load during S phase and mediate sister chromatid cohesion, usually occur as individual complexes, supporting a model wherein sister cohesion is mediated locally by a single cohesin ring. REC-8 complexes are interspersed in an alternating pattern with cohorts of axis-organizing COH-3/4 complexes (averaging three per cohort), which are insufficient to confer cohesion but can bind to individual chromatids, suggesting a mechanism to enable formation of asymmetric sister chromatid loops. Indeed, immuno-FISH assays demonstrate frequent asymmetry in genomic content between the loops formed on sister chromatids. We discuss how features of chromosome axis/loop architecture inferred from our data can help to explain enigmatic, yet essential, aspects of the meiotic program.
