## Supplementary Data Table 1 for "Quantitative Cytogenetics Reveals Molecular Stoichiometry and Longitudinal Organization of Meiotic Chromosome Axes and Loops"

### Sheet: Sheet1
Header	Sequence
readout001_10nt3p_adpt1	GGCCTCGAACGAACGATAGCcgaatgctctGATCCGATTGGAACCGTCCCA
readout002_10nt3p_adpt1	CCAGATCGGACGATCATGGGacaaatccgaGATCCGATTGGAACCGTCCCA
readout003_10nt3p_adpt1	GCGCGATTGACCGTCTCGTTcaagtatgcaGATCCGATTGGAACCGTCCCA
readout004_10nt3p_adpt1	CCGATGCGCAGCAATTCACTaagtcgtacgGATCCGATTGGAACCGTCCCA
readout005_10nt3p_adpt1	GCCACGGTCCCGTTGAACTTcgaaacatcgGATCCGATTGGAACCGTCCCA
readout006_10nt3p_adpt1	CGTCCAGCGCGTCAAACAGAacgaatccacGATCCGATTGGAACCGTCCCA
readout007_10nt3p_adpt1	CCGTAACGAGCGTCCCTTGCcgcgaaatccGATCCGATTGGAACCGTCCCA
readout008_10nt3p_adpt1	CCTGGCGTTGCGACGACTAAgcatgagttgGATCCGATTGGAACCGTCCCA
readout009_10nt3p_adpt1	CGGTCCACCGTTGCGCTTACccgtcgtctcGATCCGATTGGAACCGTCCCA
readout010_10nt3p_adpt1	CCAGGTCCGTCACGCAATTTggccaatggcGATCCGATTGGAACCGTCCCA
readout011_10nt3p_adpt1	CGGAGCGTAGCGGAATCTGCttgatcgaatGATCCGATTGGAACCGTCCCA
readout012_10nt3p_adpt1	CGCTTGTCGGGAACGGATACcgcgcggatcGATCCGATTGGAACCGTCCCA
readout013_10nt3p_adpt1	CGACGGATGTAATTCGGCCGgcctcgattaGATCCGATTGGAACCGTCCCA
readout014_10nt3p_adpt1	CCGCTTGCGAGTAGGGCAATgcccgtattcGATCCGATTGGAACCGTCCCA
readout015_10nt3p_adpt1	CGTGGATTAGGGCATCGACCgcgggaagcaGATCCGATTGGAACCGTCCCA
readout016_10nt3p_adpt1	CCGTAAGGTGGGACCGAGGGagggtcatcgGATCCGATTGGAACCGTCCCA
readout017_10nt3p_adpt1	CGCCGGATCTTTGAATCAACttgtgtatccGATCCGATTGGAACCGTCCCA
readout018_10nt3p_adpt1	ATCGCGCAATTGCGTAGTTCtgctagttcgGATCCGATTGGAACCGTCCCA
readout019_10nt3p_adpt1	TCGACGGTAGTGGATCGATTggacacgggaGATCCGATTGGAACCGTCCCA
readout020_10nt3p_adpt1	TTCCGCGTCATGTACCGGTTcgaccttaggGATCCGATTGGAACCGTCCCA
readout021_10nt3p_adpt1	GTGGGCTGCTGCGATTTCACtgtttacgacGATCCGATTGGAACCGTCCCA
readout022_10nt3p_adpt1	TGTCGCTACCGGCTTTGCTAgggaaacggtGATCCGATTGGAACCGTCCCA
readout023_10nt3p_adpt1	TGGCGGTCTTAATATGCCCAgatggtcgacGATCCGATTGGAACCGTCCCA
readout024_10nt3p_adpt1	CCGGCGGCCTTTTCTCGGACatccatatgaGATCCGATTGGAACCGTCCCA
readout025_10nt3p_adpt1	ACCGAGCAGGTTAGTTGACGatgatccacgGATCCGATTGGAACCGTCCCA
readout026_10nt3p_adpt1	ACGCTCGACAAGAACAGGACtagacgcaccGATCCGATTGGAACCGTCCCA
readout027_10nt3p_adpt1	CGGCCGGTTGGTCTACGGATactcgtttaaGATCCGATTGGAACCGTCCCA
readout028_10nt3p_adpt1	GTCTGGAACGACGGATTCAGgggtactcgcGATCCGATTGGAACCGTCCCA
readout029_10nt3p_adpt1	CGGTGCGGTGGGATGGATAAaacatcggatGATCCGATTGGAACCGTCCCA
readout030_10nt3p_adpt1	CGTTCGTACCGCGTACTTCGagacgacgcaGATCCGATTGGAACCGTCCCA
readout031_10nt3p_adpt1	AGTGCGCACGAGTTGAACTGtttgctcgcaGATCCGATTGGAACCGTCCCA
readout032_10nt3p_adpt1	TCGCCGCGTTTAGACGGGCTccaatgtaccGATCCGATTGGAACCGTCCCA
readout033_10nt3p_adpt1	CGCGGCGTGAATATCGCGGCagtttccataGATCCGATTGGAACCGTCCCA
readout034_10nt3p_adpt1	TACGGGCCCAGACGTTTCATgctacagcgtGATCCGATTGGAACCGTCCCA
readout035_10nt3p_adpt1	GTGTCCGCCAGTACCGTGAGtttatcgtgcGATCCGATTGGAACCGTCCCA
readout036_10nt3p_adpt1	CGATTAGCGCTCGTGCGCGAttaggtccggGATCCGATTGGAACCGTCCCA
readout037_10nt3p_adpt1	CCGTATCCCTGGCGCGGACTcgtgcgggaaGATCCGATTGGAACCGTCCCA
readout038_10nt3p_adpt1	ACGTAAGGCAGCTTGCGTTAaatccggcgtGATCCGATTGGAACCGTCCCA
readout039_10nt3p_adpt1	CCGTCGCCACGCGGACGCAAgggcgtataaGATCCGATTGGAACCGTCCCA
readout040_10nt3p_adpt1	TACGAGCCCTCTTGGACGGGgcgggattcgGATCCGATTGGAACCGTCCCA
readout041_10nt3p_adpt1	ACGCGCCTTTTACTTAATCGagaagatcgcGATCCGATTGGAACCGTCCCA
readout042_10nt3p_adpt1	CTCGGAGCGTTACTGCGGGCctttgttcggGATCCGATTGGAACCGTCCCA
readout043_10nt3p_adpt1	ATCGGGCCCTTTTGTCTGACtaattccggtGATCCGATTGGAACCGTCCCA
readout044_10nt3p_adpt1	CGTCGCGATACTGGTGTAAGcgtgagaatgGATCCGATTGGAACCGTCCCA
readout045_10nt3p_adpt1	TGACTCGGCTCAGTCGCGGCatcggaacggGATCCGATTGGAACCGTCCCA
readout046_10nt3p_adpt1	GCCGGACCGTGATGCCGTGTtctcatggtcGATCCGATTGGAACCGTCCCA
readout047_10nt3p_adpt1	CGGCGTCGGTAGGCCTTCGCttacgaaggtGATCCGATTGGAACCGTCCCA
readout048_10nt3p_adpt1	GACGGCAAGAGAGCGTGCGTgccatggtacGATCCGATTGGAACCGTCCCA
readout049_10nt3p_adpt1	GTCCCGGAAGCACGGGCGACcggattggtcGATCCGATTGGAACCGTCCCA
readout050_10nt3p_adpt1	GGATTCCGTAGGCACGCCGAgcaccggtcgGATCCGATTGGAACCGTCCCA
readout051_10nt3p_adpt1	CGTCGTGGGACGTGGACCGTacacccgataGATCCGATTGGAACCGTCCCA
readout052_10nt3p_adpt1	CGCAATCGGAGAACTACACCcgacgatgatGATCCGATTGGAACCGTCCCA
readout053_10nt3p_adpt1	ATCGCCTCAATAAAGGCGACctttacgcggGATCCGATTGGAACCGTCCCA
readout054_10nt3p_adpt1	AAGCGGGCGCACCCGCGCGCtgacatcgatGATCCGATTGGAACCGTCCCA
readout055_10nt3p_adpt1	CGTAGCTCACCCGGTTAGCGgatcgaccggGATCCGATTGGAACCGTCCCA
readout056_10nt3p_adpt1	CGTATGAGGACGCGTCAATGggcgggacacGATCCGATTGGAACCGTCCCA
readout057_10nt3p_adpt1	ACTCTATCGGCATGGAGGTAgggcgacgggGATCCGATTGGAACCGTCCCA
readout058_10nt3p_adpt1	GTCCGTAGGCAAAGGGTCCGagtctgggtcGATCCGATTGGAACCGTCCCA
readout059_10nt3p_adpt1	GACAATGGTGCGAAAGACCCgccatgcgtcGATCCGATTGGAACCGTCCCA
readout060_10nt3p_adpt1	GATGATCCGCTGAAGTCAAAgtgcgcgttaGATCCGATTGGAACCGTCCCA
readout061_10nt3p_adpt1	CGCGAGGAATTGGCGCATCGttgagcgttgGATCCGATTGGAACCGTCCCA
readout062_10nt3p_adpt1	AAGATGCCGTGAGCCTTTCAgcgcggtcccGATCCGATTGGAACCGTCCCA
readout063_10nt3p_adpt1	CTTCCAATCCCTAAGGCCACaccgaatcggGATCCGATTGGAACCGTCCCA
readout064_10nt3p_adpt1	TTCGCCATCGGTCCAAGCTCgcctcccgatGATCCGATTGGAACCGTCCCA
readout065_10nt3p_adpt1	AACTTAGCGATCACGCGCAAcggatcgcccGATCCGATTGGAACCGTCCCA
readout066_10nt3p_adpt1	CTATCGCTGATTCGTCCGGCgaaaccggcaGATCCGATTGGAACCGTCCCA
readout067_10nt3p_adpt1	AGCCGCGAATCGGCCGTCTAatgcgatgagGATCCGATTGGAACCGTCCCA
readout068_10nt3p_adpt1	AAATCCCGGAAATAACGGCCcgccttaccgGATCCGATTGGAACCGTCCCA
readout069_10nt3p_adpt1	AATGGGCATTCGATGCGCAGgcaacgggcaGATCCGATTGGAACCGTCCCA
readout070_10nt3p_adpt1	CGTCAACCACGGCGCTGCAAtaggcagcgaGATCCGATTGGAACCGTCCCA
readout071_10nt3p_adpt1	CCAATGAAGCAACGCGCTTTcagcaggcgtGATCCGATTGGAACCGTCCCA
readout072_10nt3p_adpt1	CGCAAGATGGTGTACGTCCAcgtacccgctGATCCGATTGGAACCGTCCCA
readout073_10nt3p_adpt1	CTTTGTCGCGCCTTACACCAtgcgggtgcgGATCCGATTGGAACCGTCCCA
readout074_10nt3p_adpt1	ATTCACGCGACCGCTTGACAgcgtcagccgGATCCGATTGGAACCGTCCCA
readout075_10nt3p_adpt1	GAGAAGCGCTCGGGTATGACgcgtcgatcgGATCCGATTGGAACCGTCCCA
readout076_10nt3p_adpt1	GTCAACAACGGCGAATCGCTggatgcgccgGATCCGATTGGAACCGTCCCA
readout077_10nt3p_adpt1	TGAAAGCCGGACAGTTCGCAtcggtcaaccGATCCGATTGGAACCGTCCCA
readout078_10nt3p_adpt1	CACTCATCCGGACGACCTCAtcgcgttgacGATCCGATTGGAACCGTCCCA
readout079_10nt3p_adpt1	CACGATAGGCCCATCGCGAAgttgttcacgGATCCGATTGGAACCGTCCCA
readout080_10nt3p_adpt1	GTCAAGGACGGCAGTGCAAAacaaccggcaGATCCGATTGGAACCGTCCCA
readout081_10nt3p_adpt1	TCGGAGTCAGCCTCGCGACTtcgcttgtgtGATCCGATTGGAACCGTCCCA
readout082_10nt3p_adpt1	TTGATACACATCACTCGCAAcaaggccgtgGATCCGATTGGAACCGTCCCA
readout083_10nt3p_adpt1	ACGCGTCGCCACACGCAATGgttcctctcaGATCCGATTGGAACCGTCCCA
readout084_10nt3p_adpt1	CTTCACCGCGTTTGTTCAACcggtgccaagGATCCGATTGGAACCGTCCCA
readout085_10nt3p_adpt1	CCAGAGTCGGACATCTCCCAtgccgattgcGATCCGATTGGAACCGTCCCA
readout086_10nt3p_adpt1	GACACGTCCCTCAATCGAACtggccgacgcGATCCGATTGGAACCGTCCCA
readout087_10nt3p_adpt1	TTGGACCGGCATGTCAAGAGaccgccgaacGATCCGATTGGAACCGTCCCA
readout088_10nt3p_adpt1	TGGACTTCCGGTCGATATCCgggcgggagtGATCCGATTGGAACCGTCCCA
readout089_10nt3p_adpt1	TGACGTCGGTTTGGACGAGAttcccgccaaGATCCGATTGGAACCGTCCCA
readout090_10nt3p_adpt1	CCCTTGTGAGCGCCCGACATgcgttgatgtGATCCGATTGGAACCGTCCCA
readout091_10nt3p_adpt1	CTCAAGCGGCAATCGTGTTGgttcgggcttGATCCGATTGGAACCGTCCCA
readout092_10nt3p_adpt1	TGTCAGGTCCGCATGGGTCGcgcttatcgaGATCCGATTGGAACCGTCCCA
readout093_10nt3p_adpt1	GTGGATCCCAGAGTGCCAAAaacgtcatcgGATCCGATTGGAACCGTCCCA
readout094_10nt3p_adpt1	TGCTTACGCGACGCACTTGAgcgcttgacaGATCCGATTGGAACCGTCCCA
readout095_10nt3p_adpt1	GTCGTTCCGATCATCGCACAggccagagtgGATCCGATTGGAACCGTCCCA
readout096_10nt3p_adpt1	ACATTGCGTGGACGTACACGcgtccctccgGATCCGATTGGAACCGTCCCA
readout097_10nt3p_adpt1	ACGTCCCGTGTGCTGTCGCGgtccgatgaaGATCCGATTGGAACCGTCCCA
readout098_10nt3p_adpt1	CCAAAGTTGGTCTCGCGCAAgacacgacgtGATCCGATTGGAACCGTCCCA
readout099_10nt3p_adpt1	GACTGCGACGAACTCGATGCatggccacccGATCCGATTGGAACCGTCCCA
readout100_10nt3p_adpt1	CTTCACGACGGTGTCCGCTTcagggcgatcGATCCGATTGGAACCGTCCCA
