## Supplementary Data Table 2 for "Quantitative Cytogenetics Reveals Molecular Stoichiometry and Longitudinal Organization of Meiotic Chromosome Axes and Loops"

### Sheet: Sheet1
Header	Sequence
readout001_10nt3p_toe	agagcattcgGCTATCGTTCGTTCGAGGCC
readout002_10nt3p_toe	tcggatttgtCCCATGATCGTCCGATCTGG
readout003_10nt3p_toe	tgcatacttgAACGAGACGGTCAATCGCGC
readout004_10nt3p_toe	cgtacgacttAGTGAATTGCTGCGCATCGG
readout005_10nt3p_toe	cgatgtttcgAAGTTCAACGGGACCGTGGC
readout006_10nt3p_toe	gtggattcgtTCTGTTTGACGCGCTGGACG
readout007_10nt3p_toe	ggatttcgcgGCAAGGGACGCTCGTTACGG
readout008_10nt3p_toe	caactcatgcTTAGTCGTCGCAACGCCAGG
readout009_10nt3p_toe	gagacgacggGTAAGCGCAACGGTGGACCG
readout010_10nt3p_toe	gccattggccAAATTGCGTGACGGACCTGG
readout011_10nt3p_toe	attcgatcaaGCAGATTCCGCTACGCTCCG
readout012_10nt3p_toe	gatccgcgcgGTATCCGTTCCCGACAAGCG
readout013_10nt3p_toe	taatcgaggcCGGCCGAATTACATCCGTCG
readout014_10nt3p_toe	gaatacgggcATTGCCCTACTCGCAAGCGG
readout015_10nt3p_toe	tgcttcccgcGGTCGATGCCCTAATCCACG
readout016_10nt3p_toe	cgatgaccctCCCTCGGTCCCACCTTACGG
readout017_10nt3p_toe	ggatacacaaGTTGATTCAAAGATCCGGCG
readout018_10nt3p_toe	cgaactagcaGAACTACGCAATTGCGCGAT
readout019_10nt3p_toe	tcccgtgtccAATCGATCCACTACCGTCGA
readout020_10nt3p_toe	cctaaggtcgAACCGGTACATGACGCGGAA
readout021_10nt3p_toe	gtcgtaaacaGTGAAATCGCAGCAGCCCAC
readout022_10nt3p_toe	accgtttcccTAGCAAAGCCGGTAGCGACA
readout023_10nt3p_toe	gtcgaccatcTGGGCATATTAAGACCGCCA
readout024_10nt3p_toe	tcatatggatGTCCGAGAAAAGGCCGCCGG
readout025_10nt3p_toe	cgtggatcatCGTCAACTAACCTGCTCGGT
readout026_10nt3p_toe	ggtgcgtctaGTCCTGTTCTTGTCGAGCGT
readout027_10nt3p_toe	ttaaacgagtATCCGTAGACCAACCGGCCG
readout028_10nt3p_toe	gcgagtacccCTGAATCCGTCGTTCCAGAC
readout029_10nt3p_toe	atccgatgttTTATCCATCCCACCGCACCG
readout030_10nt3p_toe	tgcgtcgtctCGAAGTACGCGGTACGAACG
readout031_10nt3p_toe	tgcgagcaaaCAGTTCAACTCGTGCGCACT
readout032_10nt3p_toe	ggtacattggAGCCCGTCTAAACGCGGCGA
readout033_10nt3p_toe	tatggaaactGCCGCGATATTCACGCCGCG
readout034_10nt3p_toe	acgctgtagcATGAAACGTCTGGGCCCGTA
readout035_10nt3p_toe	gcacgataaaCTCACGGTACTGGCGGACAC
readout036_10nt3p_toe	ccggacctaaTCGCGCACGAGCGCTAATCG
readout037_10nt3p_toe	ttcccgcacgAGTCCGCGCCAGGGATACGG
readout038_10nt3p_toe	acgccggattTAACGCAAGCTGCCTTACGT
readout039_10nt3p_toe	ttatacgcccTTGCGTCCGCGTGGCGACGG
readout040_10nt3p_toe	cgaatcccgcCCCGTCCAAGAGGGCTCGTA
readout041_10nt3p_toe	gcgatcttctCGATTAAGTAAAAGGCGCGT
readout042_10nt3p_toe	ccgaacaaagGCCCGCAGTAACGCTCCGAG
readout043_10nt3p_toe	accggaattaGTCAGACAAAAGGGCCCGAT
readout044_10nt3p_toe	cattctcacgCTTACACCAGTATCGCGACG
readout045_10nt3p_toe	ccgttccgatGCCGCGACTGAGCCGAGTCA
readout046_10nt3p_toe	gaccatgagaACACGGCATCACGGTCCGGC
readout047_10nt3p_toe	accttcgtaaGCGAAGGCCTACCGACGCCG
readout048_10nt3p_toe	gtaccatggcACGCACGCTCTCTTGCCGTC
readout049_10nt3p_toe	gaccaatccgGTCGCCCGTGCTTCCGGGAC
readout050_10nt3p_toe	cgaccggtgcTCGGCGTGCCTACGGAATCC
readout051_10nt3p_toe	tatcgggtgtACGGTCCACGTCCCACGACG
readout052_10nt3p_toe	atcatcgtcgGGTGTAGTTCTCCGATTGCG
readout053_10nt3p_toe	ccgcgtaaagGTCGCCTTTATTGAGGCGAT
readout054_10nt3p_toe	atcgatgtcaGCGCGCGGGTGCGCCCGCTT
readout055_10nt3p_toe	ccggtcgatcCGCTAACCGGGTGAGCTACG
readout056_10nt3p_toe	gtgtcccgccCATTGACGCGTCCTCATACG
readout057_10nt3p_toe	cccgtcgcccTACCTCCATGCCGATAGAGT
readout058_10nt3p_toe	gacccagactCGGACCCTTTGCCTACGGAC
readout059_10nt3p_toe	gacgcatggcGGGTCTTTCGCACCATTGTC
readout060_10nt3p_toe	taacgcgcacTTTGACTTCAGCGGATCATC
readout061_10nt3p_toe	caacgctcaaCGATGCGCCAATTCCTCGCG
readout062_10nt3p_toe	gggaccgcgcTGAAAGGCTCACGGCATCTT
readout063_10nt3p_toe	ccgattcggtGTGGCCTTAGGGATTGGAAG
readout064_10nt3p_toe	atcgggaggcGAGCTTGGACCGATGGCGAA
readout065_10nt3p_toe	gggcgatccgTTGCGCGTGATCGCTAAGTT
readout066_10nt3p_toe	tgccggtttcGCCGGACGAATCAGCGATAG
readout067_10nt3p_toe	ctcatcgcatTAGACGGCCGATTCGCGGCT
readout068_10nt3p_toe	cggtaaggcgGGCCGTTATTTCCGGGATTT
readout069_10nt3p_toe	tgcccgttgcCTGCGCATCGAATGCCCATT
readout070_10nt3p_toe	tcgctgcctaTTGCAGCGCCGTGGTTGACG
readout071_10nt3p_toe	acgcctgctgAAAGCGCGTTGCTTCATTGG
readout072_10nt3p_toe	agcgggtacgTGGACGTACACCATCTTGCG
readout073_10nt3p_toe	cgcacccgcaTGGTGTAAGGCGCGACAAAG
readout074_10nt3p_toe	cggctgacgcTGTCAAGCGGTCGCGTGAAT
readout075_10nt3p_toe	cgatcgacgcGTCATACCCGAGCGCTTCTC
readout076_10nt3p_toe	cggcgcatccAGCGATTCGCCGTTGTTGAC
readout077_10nt3p_toe	ggttgaccgaTGCGAACTGTCCGGCTTTCA
readout078_10nt3p_toe	gtcaacgcgaTGAGGTCGTCCGGATGAGTG
readout079_10nt3p_toe	cgtgaacaacTTCGCGATGGGCCTATCGTG
readout080_10nt3p_toe	tgccggttgtTTTGCACTGCCGTCCTTGAC
readout081_10nt3p_toe	acacaagcgaAGTCGCGAGGCTGACTCCGA
readout082_10nt3p_toe	cacggccttgTTGCGAGTGATGTGTATCAA
readout083_10nt3p_toe	tgagaggaacCATTGCGTGTGGCGACGCGT
readout084_10nt3p_toe	cttggcaccgGTTGAACAAACGCGGTGAAG
readout085_10nt3p_toe	gcaatcggcaTGGGAGATGTCCGACTCTGG
readout086_10nt3p_toe	gcgtcggccaGTTCGATTGAGGGACGTGTC
readout087_10nt3p_toe	gttcggcggtCTCTTGACATGCCGGTCCAA
readout088_10nt3p_toe	actcccgcccGGATATCGACCGGAAGTCCA
readout089_10nt3p_toe	ttggcgggaaTCTCGTCCAAACCGACGTCA
readout090_10nt3p_toe	acatcaacgcATGTCGGGCGCTCACAAGGG
readout091_10nt3p_toe	aagcccgaacCAACACGATTGCCGCTTGAG
readout092_10nt3p_toe	tcgataagcgCGACCCATGCGGACCTGACA
readout093_10nt3p_toe	cgatgacgttTTTGGCACTCTGGGATCCAC
readout094_10nt3p_toe	tgtcaagcgcTCAAGTGCGTCGCGTAAGCA
readout095_10nt3p_toe	cactctggccTGTGCGATGATCGGAACGAC
readout096_10nt3p_toe	cggagggacgCGTGTACGTCCACGCAATGT
readout097_10nt3p_toe	ttcatcggacCGCGACAGCACACGGGACGT
readout098_10nt3p_toe	acgtcgtgtcTTGCGCGAGACCAACTTTGG
readout099_10nt3p_toe	gggtggccatGCATCGAGTTCGTCGCAGTC
readout100_10nt3p_toe	gatcgccctgAAGCGGACACCGTCGTGAAG
